# Comparative phylotranscriptomics reveals a 110 million years-old symbiotic program

**DOI:** 10.1101/2022.09.02.505815

**Authors:** Cyril Libourel, Jean Keller, Lukas Brichet, Anne-Claire Cazalé, Sébastien Carrère, Tatiana Vernié, Jean-Malo Couzigou, Caroline Callot, Isabelle Dufau, Stéphane Cauet, William Marande, Tabatha Bulach, Amandine Suin, Catherine Masson-Boivin, Philippe Remigi, Pierre-Marc Delaux, Delphine Capela

## Abstract

Symbiotic interactions have structured past and present ecosystems and shaped the evolution of life. As any trait, the symbiotic state observed in extant species builds on ancestral and conserved features, and lineage-specific innovations. From these mixed origins, defining the ancestral state of symbiotic associations is challenging although it is instrumental for understanding how symbiotic abilities emerge from non-symbiotic states. Here we aimed at reconstructing the intermediate steps leading to the root-nodule nitrogen-fixing symbiosis (RNS) observed in some extant flowering plants. For this, we compared the transcriptomic responses of nine host plants in response to symbiotic bacteria. We included the mimosoid legume *Mimosa pudica* for which we assembled a chromosome-level genome and generated the transcriptomic response to experimentally evolved bacterial symbionts. With this dataset, we reconstructed the ancestral RNS transcriptome, composed of most already described symbiotic genes together with hundreds of novel candidates. We found that the response to the chemical signals produced by the symbiont, nodule organogenesis and nitrogen-fixation are predominantly linked to ancestral responses, although these traits have diversified in the different nitrogen-fixing lineages. We detected a clear signature of recent and convergent evolution for the ability to release intracellular symbiosomes in two legume lineages, exemplified by the expression of different classes of small proteins in each group, potentially leading to the convergent gain of symbiotic evolutionary stability. Our findings demonstrate that most of the novelties for RNS were mostly in place in the most recent common ancestor of the RNS-forming species that lived on Earth 110 million years ago.

**Graphical abstract:** A little graphical/nice phylogeny with nodes of interest

**Highlights:**

- We sequenced a high-quality genome of the Mimosoideae *Mimosa pudica*
- The nitrogen-fixing root-nodule symbiosis relies on an ancestral transcriptomic response
- All symbiotic traits involve genes of the ancestral symbiotic program
- Symbiont perception, nodule organogenesis and nitrogen-fixation are essentially ancestral processes
- Convergent evolution of intracellular accommodation of symbionts additionally involves lineage-specific genes
