## Supplementary material for "Comparative phylotranscriptomics reveals a 110 million years-old symbiotic program": Table S2

### Sheet: Assembly_statistics
		NGS	Optical Map	Hybrid Scaffold
Raw data (Gb)		85	480
Assembly	Count	1343	110	74
	N50 length (Mb)	13.26	16.1	16.1
	Max length (Mb)	24.1	25.6	25.5
	Total length (Mb)	842	833	797

### Sheet: BUSCOs
Assembly completeness evaluated by BUSCO score on eudicots odb10
Categories	Canu assembly		Annotated genome
	BUSCOs	%	BUSCOs	%
Complete BUSCOs	2289	98.4	2255	97
Complete and single-copy BUSCOs	97	4.2	237	10.2
Complete and duplicated BUSCOs	2192	94.2	2018	86.8
Fragmented BUSCOs	6	0.3	26	1.1
Missing BUSCOs	31	1.3	45	1.9

### Sheet: NGS_SMRT_Cell
PacBio RawData of 8 SMRT Cells
Genome	Genome estimated size	filename	total_length	number	mean_length	longest	N50	N50n	N70	N70n	N90	N90n	Cov
Mimpud	900	m54032_190625_125219.subreads.fasta	6581447776	420919	15636	122633	23501	96263	16969	162162	9497	260896	7
		m54032_190625_230512.subreads.fasta	10612587174	705667	15039	122952	23292	155958	16719	263434	9022	427478	12
		m54032_190626_092035.subreads.fasta	11637428904	773043	15054	119718	22936	173126	16456	292932	8882	476154	13
		m54032_190629_133212.subreads.fasta	11212899132	767550	14609	118606	22372	170208	15995	288627	8487	471606	12
		m54032_190629_234749.subreads.fasta	11449058355	832244	13757	122512	21504	179559	15293	305722	7936	503557	13
		m54032_190630_100338.subreads.fasta	11273941181	786078	14342	122009	22126	172861	15802	293364	8380	479752	13
		m54032_190630_201901.subreads.fasta	11203947570	744808	15043	123217	22744	168034	16343	284223	8869	461356	12
		m54032_190701_063442.subreads.fasta	11035220760	784889	14060	132257	21959	170428	15650	289341	8154	475155	12
		Total	85006530852	5815198									94
