## Supplementary material for "Comparative phylotranscriptomics reveals a 110 million years-old symbiotic program": Table S3

### Sheet: Feuil1
Table S3: sample comparisons to identify DEGs associated with the different symbiotic traits or during the symbiotic interaction in the different plant species
Plant species	Trait	Sample comparisonsa	List construction	Number of genes up-regulated	Number of genes down-regulated	Reference	Percentage of genes up-regulated	Percentage of genes down-regulated
Mimosa pudica	C. taiwanensis reponsive genes	C. taiwanensis wild-type roots - 1 dpi / NI roots - 5 dpi	Union of DEG	8303	15423	This study	0.13505	0.250858
		C. taiwanensis wild-type nodule primordia - 3 dpi / NI roots - 5 dpi
		C. taiwanensis wild-type young nodules - 5 dpi / NI roots - 5 dpi
		C. taiwanensis wild-type mature nodules stage 1 - 7 dpi / NI roots - 5 dpi
		C. taiwanensis wild-type mature nodules stage 2 - 14 dpi / NI roots - 5 dpi
		C. taiwanensis wild-type mature nodules stage 3 - 21 dpi / NI roots - 5 dpi
	Nod factor responsive genes	GMI1000pRalta roots - 1 dpi / NI roots - 5 dpi	Union of DEG	778	1090	This study
		GMI1000pRalta roots - 3 dpi / NI roots - 5 dpi
		C. taiwanensis wild-type roots - 1 dpi / NI roots - 5 dpi	Intersection of DEG
		GMI1000 roots - 1 dpi / NI roots 1 dpi	Subtraction of DEG
		GMI1000 roots - 3 dpi / NI roots 3 dpi
	Nod factor and GMI1000 responsive genes	GMI1000pRalta roots - 1 dpi / NI roots - 5 dpi	Union of DEG	315	269	This study
		GMI1000pRalta roots - 3 dpi / NI roots - 5 dpi
		C. taiwanensis wild-type roots - 1 dpi / NI roots - 5 dpi	Intersection of DEG
		GMI1000 roots - 1 dpi / NI roots 1 dpi	Intersection with opposite of DEG
		GMI1000 roots - 3 dpi / NI roots 3 dpi
	Nodule organogenesis associated genes	hrcV nodule primordia - 5 dpi / GMI1000pRalta roots - 3 dpi	Intersection of DEG	1807	1758	This study
		hrpG nodule primordia - 5 dpi / GMI1000pRalta roots - 3 dpi
		hrpG-efpR nodule primordia - 5 dpi / GMI1000pRalta roots - 3 dpi
		C. taiwanensis nifH nodule primordia - 3 dpi / GMI1000pRalta roots - 3 dpi
		C. taiwanensis wild-type nodule primordia - 3 dpi / GMI1000pRalta roots - 3 dpi
	Bacterial release associated genes	hrpG nodule primordia - 5 dpi / hrcV nodule primordia - 5 dpi	Union of DEG	2887	484	This study
		hrpG-efpR nodule primordia - 5 dpi / hrcV nodule primordia - 5 dpi
		hrpG young nodules - 7 dpi / hrcV young nodules - 7 dpi
		hrpG-efpR young nodules - 7 dpi / hrcV young nodules 7 dpi
		hrpG mature nodules stage 1 - 10 dpi / hrcV mature nodules stage 1 - 10 dpi
		hrpG-efpR mature nodules stage 1 - 10 dpi / hrcV mature nodules stage 1 - 10 dpi
	Intracellular persistence associated genes	hrpG-efpR nodule primordia - 5 dpi / hrpG nodule primordia - 5 dpi	Union of DEG	6612	5202	This study
		C. taiwanensis nifH nodule primordia - 3 dpi / hrpG nodule primordia - 5 dpi
		C. taiwanensis nifH nodule primordia - 3 dpi / hrpG-efpR nodule primordia - 5 dpi
		hrpG-efpR young nodules - 7 dpi / hrpG young nodules - 7 dpi
		C. taiwanensis nifH young nodules - 5 dpi / hrpG young nodules - 7 dpi
		C. taiwanensis nifH young nodules - 5 dpi / hrpG-efpR young nodules - 7 dpi
		hrpG-efpR mature nodules stage 1 - 10 dpi / hrpG mature nodules stage 1 - 10 dpi
		C. taiwanensis nifH mature nodules stage 1 - 7 dpi / hrpG mature nodules stage 1 - 10 dpi
		C. taiwanensis nifH mature nodules stage 1 - 7 dpi / hrpG-efpR mature nodules stage 1 - 10 dpi
	Nitrogen fixation associated genes	C. taiwanensis wild-type mature nodules stage 1 - 7 dpi / C. taiwanensis nifH mature nodules stage 1 - 7 dpi	Union of DEG	2019	2806	This study
		C. taiwanensis wild-type mature nodules stage 2 - 14 dpi / C. taiwanensis nifH mature nodules stage 2 - 14 dpi
		C. taiwanensis wild-type mature nodules stage 3 - 21 dpi / C. taiwanensis nifH mature nodules stage 3 - 21 dpi
Aeschynomene evenia	Bradyrhizobium strain ORS278 reponsive genes	Aeseve_Nod_24HPI / Aeseve_Nod_T0	Union of DEG	4043	4376	10.1038/s41467-021-21094-7	0.131058	0.141852
		Aeseve_Nod_2DPI / Aeseve_Nod_T0
		Aeseve_Nod_4DPI / Aeseve_Nod_T0
		Aeseve_Nod_6DPI / Aeseve_Nod_T0
		Aeseve_Nod_6HPI / Aeseve_Nod_T0
Arachis hypogaea	Bradyrhizobium sp. SEMIA6144 reponsive genes	Arahyp_Nod_1dpi / Arahyp_Nod_T0	Union of DEG	6773	10308	10.1094/mpmi-06-18-0174-r	0.106211	0.161646
		Arahyp_Nod_4dpi / Arahyp_Nod_T0
		Arahyp_Nod_8dpi / Arahyp_Nod_T0
		Arahyp_Nod_12dpi / Arahyp_Nod_T0
		Arahyp_Nod_28dpi / Arahyp_Nod_T0
		Arahyp_Nod_10dpi / Arahyp_Nod_T0
		Arahyp_Nod_15dpi / Arahyp_Nod_T0
		Arahyp_Nod_21dpi / Arahyp_Nod_T0
		Arahyp_Nod_0dpi / Arahyp_Nod_T0
		Arahyp_Nod_6dpi / Arahyp_Nod_T0
Datisca glomerata	Candidatus Frankia datiscae Dg1 reponsive genes	Datglo Nod 24DPI / Datglo NiRoots	Union of DEG	2728	2968	10.3389/fpls.2018.01629	0.0766314	0.0833731
Hippophae rhamnoides	Frankia reponsive genes	Hiprha_Nod / Hiprha_Root	Union of DEG	2258	1895	10.1111/nph.18017	0.0781477	0.0655846
Lotus japonicus	Mesorhizobium loti R7A responsive genes	Lotjap_NodR7A_1dpi / Lotjap_water_1dpi	Union of DEG	6560	5025	10.1038/srep39447	0.2375	0.181927
		Lotjap_NodR7A_3dpi / Lotjap_water_1dpi
		Lotjap_NodR7A_7dpi / Lotjap_water_1dpi
		Lotjap_NodR7A_21dpi / Lotjap_water_1dpi
	Nod factor responsive genes	Lotjap_RHNF_24hpi / Lotjap_RHH2O_24hpi	Union of DEG	1483	1584	10.3389/fpls.2018.01218	0.053691	0.0573477
Lupinus albus	Bradyrhizobium sp. 1AE200 responsive genes	Lupalb_Nod_21DPI / Lupalb_Niroot	Union of DEG	3794	4781	This study	0.108409	0.136612
Parasponia andersonii	Mesorhizobium plurifarium BOR2 responsive genes	nodule_stage1 / uninoculated_roots	Union of DEG	4296	4339	10.1073/pnas.1721395115	0.128105	0.129387
		nodule_stage2 / uninoculated_roots
		nodule_stage3 / uninoculated_roots
Medicago truncatula	Sinorhizobium meliloti responsive genes	Medtru_Nod_0h / Medtru_mock_0h	Union of DEG	7123	8512	10.1016/j.cub.2019.09.005	0.182636	0.218251
		Medtru_Nod_10h / Medtru_mock_10h
		Medtru_Nod_120h / Medtru_mock_120h
		Medtru_Nod_12h / Medtru_mock_12h
		Medtru_Nod_14h / Medtru_mock_14h
		Medtru_Nod_168h / Medtru_mock_168h
		Medtru_Nod_16h / Medtru_mock_16h
		Medtru_Nod_24h / Medtru_mock_24h
		Medtru_Nod_2h / Medtru_mock_2h
		Medtru_Nod_36h / Medtru_mock_36h
		Medtru_Nod_48h / Medtru_mock_48h
		Medtru_Nod_4h / Medtru_mock_4h
		Medtru_Nod_72h / Medtru_mock_72h
		Medtru_Nod_8h / Medtru_mock_8h
		Medtru_Nod_96h / Medtru_mock_96h
		Medtru_Nod4dpi / Medtru_Mock0dpi				PRJNA391316
		Medtru_Nod10dpi / Medtru_Mock0dpi
		Medtru_Nod14dpi / Medtru_Mock0dpi
	Nod factor responsive genes	Medtru_NF4H / Medtru_Mock4H	Union of DEG	863	537	PRJNA283476	0.0221276	0.0137689
		Medtru_NF24H / Medtru_Mock24H
	FI responsive genes	Medtru_FI / Medtru_FIIp	Union of DEG	4710	6291	PRJNA213402	0.120766	0.161304
		Medtru_FI / Medtru_FIId
		Medtru_FI / Medtru_IZ
		Medtru_FI / Medtru_ZIII
	FIId responsive genes	Medtru_FIId / Medtru_FI	Union of DEG	4804	6501		0.123176	0.166688
		Medtru_FIId / Medtru_FIIp
		Medtru_FIId / Medtru_IZ
		Medtru_FIId / Medtru_ZIII
	FIIp responsive genes	Medtru_FIIp / Medtru_FI	Union of DEG	5567	4863		0.14274	0.124689
		Medtru_FIIp / Medtru_FIId
		Medtru_FIIp / Medtru_IZ
		Medtru_FIIp / Medtru_ZIII
	IZ responsive genes	Medtru_IZ / Medtru_FI	Union of DEG	6056	4528		0.155278	0.1161
		Medtru_IZ / Medtru_FIIp
		Medtru_IZ / Medtru_FIId
		Medtru_IZ / Medtru_ZIII
	ZIII responsive genes	Medtru_ZIII / Medtru_FI	Union of DEG	5972	4673		0.153124	0.119817
		Medtru_ZIII / Medtru_FIIp
		Medtru_ZIII / Medtru_FIId
		Medtru_ZIII / Medtru_IZ
aNI, non inoculated. GMI1000 root samples and NI root samples at 1 and 3 dpi were done in a separate set of experiments.
