## Supplementary material for "Comparative phylotranscriptomics reveals a 110 million years-old symbiotic program": Table S5

### Sheet: Feuil1
Table S5: Species used for orthogroups reconstruction
Species_6letters_code	Species name	Group	Order	Family	Angio lineage	Source	AMS	RNS	Busco_complete_viri_odb10
Aeseve	Aeschynomene evenia	Angiosperms	Fabales	Fabaceae	NFN	10.1038/s41467-021-21094-7	1	1	98.1
Alnglu	Alnus glutinosa	Angiosperms	Fagales	Betulaceae	NFN	10.1126/science.aat1743	1	1	75.1
Arahyp	Arachis hypogaea	Angiosperms	Fabales	Fabaceae	NFN	10.25739/hb5x-wx74	1	1	96.5
Aratha	Arabidopsis thaliana	Angiosperms	Brassicales	Brassicaceae	Eudicots non NFN	10.1093/nar/gkr1090	0	0	99.3
Begfuc	Begonia fuchsioides	Angiosperms	Cucurbitales	Begoniaceae	NFN	10.1126/science.aat1743	1	0	96.5
Betpen	Betula pendula	Angiosperms	Fagales	Fagaceae	NFN	10.1038/ng.3862	0	0	82.4
Carfan	Carpinus fangiana	Angiosperms	Fagales	Betulaceae	NFN	GCA_006937295.1	0	0	84.5
Casaus	Castanospermum australe	Angiosperms	Fabales	Fabaceae	NFN	10.1126/science.aat1743	1	0	93.8
Casgla	Casuarina glauca	Angiosperms	Fagales	Casuarinaceae	NFN	10.1126/science.aat1743	1	1	96
Cucmax	Cucurbita maxima	Angiosperms	Cucurbitales	Cucurbitaceae	NFN	10.1016/j.molp.2017.09.003	1	0	97.6
Datglo	Datisca glomerata	Angiosperms	Cucurbitales	Dasticaceae	NFN	10.1126/science.aat1743	1	1	90.5
Distri	Discaria trinervis	Angiosperms	Rosales	Rhamnaceae	NFN	10.1126/science.aat1743	1	1	93.2
Drydru	Dryas drummondii	Angiosperms	Rosales	Rosaceae	NFN	10.1126/science.aat1743	1	1	91.1
Fraves	Fragaria vesca	Angiosperms	Rosales	Rosaceae	NFN	10.1093/gigascience/gix124	1	0	98.4
Glymax	Glycine max	Angiosperms	Fabales	Fabaceae	NFN	10.1038/nature08670	1	1	99.5
Jugreg	Juglans regia	Angiosperms	Fagales	Juglandaceae	NFN	10.1111/tpj.13207	1	0	98.2
Lagsic	Lagenaria siceraria	Angiosperms	Cucurbitales	Cucurbitaceae	NFN	10.1111/tpj.13722	1	0	89.6
Lupalb	Lupinus albus	Angiosperms	Fabales	Fabaceae	NFN	10.1038/s41467-019-14197-9	0	1	96.7
Medtru	Medicago truncatula	Angiosperms	Fabales	Fabaceae	NFN	10.1038/s41477-018-0286-7	1	1	98.9
Mimpud	Mimosa pudica	Angiosperms	Fabales	Mimosoideae	NFN	This Study	1	1	98.6
Mornot	Morus notabilis	Angiosperms	Rosales	Moraceae	NFN	10.1038/ncomms3445	1	0	98.9
Nissch	Nissolia schottii	Angiosperms	Fabales	Fabaceae	NFN	10.1126/science.aat1743	1	0	93.6
Parand	Parasponia andersonii	Angiosperms	Rosales	Cannabaceae	NFN	10.1073/pnas.1721395115	1	1	95.8
Treori	Trema orientalis	Angiosperms	Rosales	Cannabaceae	NFN	10.1073/pnas.1721395115	1	0	93.9
