## Supplementary material for "Comparative phylotranscriptomics reveals a 110 million years-old symbiotic program": Table S6

### Sheet: Table_S6
Table S6: Observed and random expectation of DEOGs for each node
Number of up-regulated genes by species in each nodes													Number of down-regulated genes by species in each nodes
Node_label	Aeseve	Arahyp	Datglo	Hiprha	Lotjap	Lupalb	Medtru	Mimpud	Parand	Nb_of_genes_by_sp			Node_label	Aeseve	Arahyp	Datglo	Hiprha	Lotjap	Lupalb	Medtru	Mimpud	Parand	Nb_of_genes_by_sp
N1	645	1074	811	464	853	633	858	1546	679	840.333			N1	1360	2737	1719	414	1313	1529	2469	4096	1354	1887.89
N2	594	1076	0	0	827	700	936	1881	0	1002.33			N2	1277	2836	0	0	1103	1910	2383	4352	0	2310.17
N3	0	0	551	229	0	0	0	0	452	410.667			N3	0	0	319	126	0	0	0	0	238	227.667
N7	193	333	0	0	249	307	237	0	0	263.8			N7	189	434	0	0	222	303	305	0	0	290.6
N12	168	208	0	0	185	0	171	0	0	183			N12	110	174	0	0	119	0	142	0	0	136.25
N15	0	0	0	337	0	0	0	0	341	339			N15	0	0	0	262	0	0	0	0	200	231
N21	0	0	0	0	1393	0	1421	0	0	1407			N21	0	0	0	0	495	0	560	0	0	527.5
N22	523	763	0	0	0	0	0	0	0	643			N22	379	604	0	0	0	0	0	0	0	491.5
Aeseve	1920	0	0	0	0	0	0	0	0	1920			Aeseve	1061	0	0	0	0	0	0	0	0	1061
Arahyp	0	3319	0	0	0	0	0	0	0	3319			Arahyp	0	3523	0	0	0	0	0	0	0	3523
Datglo	0	0	1366	0	0	0	0	0	0	1366			Datglo	0	0	930	0	0	0	0	0	0	930
Hiprha	0	0	0	1228	0	0	0	0	0	1228			Hiprha	0	0	0	1093	0	0	0	0	0	1093
Lotjap	0	0	0	0	3053	0	0	0	0	3053			Lotjap	0	0	0	0	1773	0	0	0	0	1773
Lupalb	0	0	0	0	0	2154	0	0	0	2154			Lupalb	0	0	0	0	0	1039	0	0	0	1039
Medtru	0	0	0	0	0	0	3500	0	0	3500			Medtru	0	0	0	0	0	0	2653	0	0	2653
Mimpud	0	0	0	0	0	0	0	4876	0	4876			Mimpud	0	0	0	0	0	0	0	6975	0	6975
Parand	0	0	0	0	0	0	0	0	2824	2824			Parand	0	0	0	0	0	0	0	0	2547	2547
	4043	6773	2728	2258	6560	3794	7123	8303	4296					4376	10308	2968	1895	5025	4781	8512	15423	4339
Number of up-regulated containing orthogroups by species in each nodes													Number of down-regulated containing orthogroups by species in each nodes
	Observed Count	Random expectation												Observed Count	Random expectation
Node_label		Q001	Q01	Q05	Q95	Q99	Q999	MeanCount	MedianCount	Enrich	Signif		Node_label		Q001	Q01	Q05	Q95	Q99	Q999	MeanCount	MedianCount	Enrich	Signif
N1	771	463	470	481	541	554	570	510	508	1.51176	***		N1	1481	821	832	848	925	942	953	887	887	1.66967	***
N2	879	1141	1166	1186	1277	1293	1313	1231	1230	0.714054	***		N2	1781	2296	2333	2358	2471	2493	2514	2414	2414	0.73778	***
N3	507	325	336	348	403	418	435	375	375	1.352	***		N3	280	219	228	235	284	295	312	259	259	1.08108	ns
N7	240	190	201	212	260	268	278	235	235	1.02128	ns		N7	229	187	193	203	249	260	270	225	225	1.01778	ns
N12	128	66	71	77	108	114	120	92	92	1.3913	***		N12	98	47	55	59	87	94	98	73	73	1.34247	**
N15	288	261	280	291	344	355	368	317	316	0.908517	*		N15	183	196	207	216	259	267	276	237	237	0.772152	***
N21	1046	826	834	852	933	950	960	892	892	1.17265	***		N21	381	569	577	595	669	680	698	633	634	0.601896	***
N22	459	530	542	550	621	634	644	586	586	0.783276	***		N22	351	683	696	711	790	804	823	751	750	0.467377	***
Aeseve	1672	1955	1967	1987	2083	2101	2113	2034	2034	0.822026	***		Aeseve	974	1533	1543	1562	1663	1680	1697	1611	1611	0.604593	***
Arahyp	2198	3434	3475	3497	3617	3640	3661	3555	3555	0.618284	***		Arahyp	2231	4250	4268	4302	4435	4462	4482	4368	4367	0.51076	***
Datglo	1227	1250	1263	1280	1358	1378	1399	1320	1321	0.929545	***		Datglo	847	1208	1217	1233	1314	1331	1346	1274	1274	0.664835	***
Hiprha	1091	1337	1357	1374	1447	1458	1475	1410	1410	0.773759	***		Hiprha	950	1083	1106	1123	1189	1202	1218	1154	1154	0.823224	***
Lotjap	2593	3071	3102	3129	3241	3264	3291	3186	3185	0.813873	***		Lotjap	1409	1901	1919	1935	2041	2061	2093	1989	1988	0.708396	***
Lupalb	1871	1842	1858	1879	1968	1992	2019	1924	1924	0.972453	*		Lupalb	911	1450	1477	1500	1595	1611	1634	1547	1547	0.588882	***
Medtru	2216	3213	3237	3266	3395	3414	3430	3329	3329	0.665665	***		Medtru	1987	3506	3528	3557	3687	3713	3730	3620	3619	0.548895	***
Mimpud	2827	4693	4711	4733	4862	4887	4919	4798	4798	0.589204	***		Mimpud	3885	6981	7001	7031	7184	7211	7224	7109	7110	0.54649	***
Parand	2559	2881	2911	2922	3014	3032	3058	2968	2967	0.862197	***		Parand	2304	2895	2912	2928	3019	3032	3049	2974	2974	0.774714	***
