## Supplementary material for "Comparative phylotranscriptomics reveals a 110 million years-old symbiotic program": Table S9

### Sheet: Mimpud_traits_Fig3
Table S9: Summary statistics of Fisher tests for each traits against Ctai (whole symbiotic response) control distribution in each evolutionnary node
Node_label	Overlap	Trait	Fisher_Test	oddsratio	Total	SignifFisher	Comment			Node_label	Overlap	Trait	Fisher_Test	oddsratio	Total	SignifFisher	Comment
Species specific DEOG	4876	Ctai			8303					Species specific DEOG	6975	Ctai			15423
N1	1546	Ctai								N1	4096	Ctai
N2	1881	Ctai								N2	4352	Ctai
Species specific DEOG	442	NF	0.640333	1.03897	741					Species specific DEOG	392	NF	0.017075	0.849354	951	*	Less than C.tai
N1	144	NF	0.58857	1.05422						N1	228	NF	0.0813207	0.872081
N2	155	NF	0.291251	0.903069						N2	331	NF	1.76102e-05	1.35809		***	More than C.tai
Species specific DEOG	668	Organogenesis	1.86122e-11	0.673632	1365	***	Less than C.tai			Species specific DEOG	522	Organogenesis	6.98063e-21	0.598163	1579	***	Less than C.tai
N1	378	Organogenesis	6.61029e-14	1.67375		***	More than C.tai			N1	604	Organogenesis	6.82805e-22	1.71301		***	More than C.tai
N2	319	Organogenesis	0.55393	1.04121						N2	453	Organogenesis	0.702889	1.02343
Species specific DEOG	1187	Release	0.00290786	1.16841	1901	**	More than C.tai			Species specific DEOG	107	Release	1.27566e-05	0.59724	324	***	Less than C.tai
N1	324	Release	0.114691	0.897973						N1	119	Release	7.87496e-05	1.60522		***	More than C.tai
N2	390	Release	0.043689	0.881215		*	Less than C.tai			N2	98	Release	0.418213	1.10309
Species specific DEOG	1874	Persist	3.77733e-05	1.19844	2973	***	More than C.tai			Species specific DEOG	1002	Persist	3.09611e-08	0.786026	2546	***	Less than C.tai
N1	473	Persist	0.000906786	0.826911		***	Less than C.tai			N1	727	Persist	0.0357511	1.10523		*	More than C.tai
N2	626	Persist	0.0761523	0.910626						N2	817	Persist	7.88681e-05	1.20202		***	More than C.tai
Species specific DEOG	538	NFix	0.000317516	0.786147	1019	***	Less than C.tai			Species specific DEOG	738	NFix	1.01874e-11	0.717394	1984	***	Less than C.tai
N1	217	NFix	0.0418873	1.18258		*	More than C.tai			N1	557	NFix	0.153249	1.0794
N2	264	NFix	0.0221329	1.19384		*	More than C.tai			N2	689	NFix	3.15105e-09	1.35346		***	More than C.tai

### Sheet: Medtru_Fig3
Table S9: Summary statistics of Fisher tests for each traits against Medtru (whole symbiotic response) control distribution in each evolutionnary node
Node_label	Overlap	Trait	Fisher_Test	oddsratio	Total	SignifFisher	Comment			Node_label	Overlap	Trait	Fisher_Test	oddsratio	Total	SignifFisher	Comment
Species specific DEOG	3500	Medtru			7123					Species specific DEOG	2653	Medtru			8512
N1	858	Medtru								N1	2469	Medtru
N12	171	Medtru								N12	142	Medtru
N2	936	Medtru								N2	2383	Medtru
N21	1421	Medtru								N21	560	Medtru
N7	237	Medtru								N7	305	Medtru
Species specific DEOG	1183	FIIp	0.00501364	0.878473	2577	**	Less than Medtru			Species specific DEOG	333	FIIp	0.00110602	1.27226	911	**	More than Medtru
N1	369	FIIp	0.00328007	1.22022		**	More than Medtru			N1	257	FIIp	0.644618	0.961807
N12	51	FIIp	0.248783	0.820848						N12	15	FIIp	1	0.986781
N2	412	FIIp	0.000424059	1.2579		***	More than Medtru			N2	227	FIIp	0.0514157	0.853586
N21	468	FIIp	0.0517865	0.890431						N21	48	FIIp	0.136118	0.789822
N7	94	FIIp	0.447582	1.09992						N7	31	FIIp	0.851075	0.947903
Species specific DEOG	1386	FIId	7.7975e-08	1.28554	2502	***	More than Medtru			Species specific DEOG	473	FIId	0.976003	1.00153	1516
N1	296	FIId	0.802303	0.979762						N1	453	FIId	0.499791	1.04302
N12	50	FIId	0.277371	0.829037						N12	25	FIId	1	0.988325
N2	354	FIId	0.206981	1.08935						N2	415	FIId	0.641126	0.969454
N21	322	FIId	4.99785e-16	0.592727		***	Less than Medtru			N21	97	FIId	0.821932	0.970681
N7	94	FIId	0.308076	1.13417						N7	53	FIId	0.940113	0.974801
Species specific DEOG	1429	FI	2.3132e-23	1.61653	2344	***	More than Medtru			Species specific DEOG	462	FI	0.0120544	0.860999	1647	*	Less than Medtru
N1	253	FI	0.103699	0.883503						N1	507	FI	0.1474	1.0885
N12	46	FI	0.233315	0.813829						N12	29	FI	0.754199	1.05647
N2	277	FI	0.101259	0.885831						N2	480	FI	0.353682	1.05787
N21	252	FI	5.19536e-26	0.483395		***	Less than Medtru			N21	100	FI	0.47777	0.917927
N7	87	FI	0.394452	1.11994						N7	69	FI	0.224951	1.17654
Species specific DEOG	935	IZ	2.05128e-23	0.623659	2487	***	Less than Medtru			Species specific DEOG	317	IZ	0.0360245	1.16871	916	*	More than Medtru
N1	300	IZ	0.971482	1.00163						N1	250	IZ	0.282767	0.918753
N12	60	IZ	1	1.00507						N12	18	IZ	0.500049	1.18148
N2	372	IZ	0.0249533	1.16258		*	More than Medtru			N2	240	IZ	0.260564	0.913136
N21	745	IZ	7.59227e-24	1.71607		***	More than Medtru			N21	57	IZ	0.72542	0.942256
N7	75	IZ	0.470482	0.903457						N7	34	IZ	0.851654	1.03728
Species specific DEOG	1252	ZIII	2.05916e-06	0.809514	2853	***	Less than Medtru			Species specific DEOG	311	ZIII	0.000982901	1.28371	846	***	More than Medtru
N1	322	ZIII	0.303427	0.928963						N1	200	ZIII	0.00091209	0.757756		***	Less than Medtru
N12	64	ZIII	0.661979	0.932929						N12	18	ZIII	0.328836	1.28135
N2	387	ZIII	0.578746	1.03733						N2	219	ZIII	0.198085	0.898356
N21	740	ZIII	1.02497e-10	1.40527		***	More than Medtru			N21	68	ZIII	0.112632	1.2411
N7	88	ZIII	0.574524	0.924719						N7	30	ZIII	1	0.989273
Species specific DEOG	179	NF	3.35866e-08	0.590142	493	***	Less than Medtru			Species specific DEOG	64	NF	2.99266e-08	0.482425	357	***	Less than Medtru
N1	120	NF	5.05456e-13	2.34878		***	More than Medtru			N1	148	NF	1.03436e-06	1.73302		***	More than Medtru
N12	22	NF	0.0106102	1.89881		*	More than Medtru			N12	8	NF	0.397466	1.35108
N2	73	NF	0.302565	1.14883						N2	109	NF	0.306945	1.13039
N21	76	NF	0.013781	0.731361		*	Less than Medtru			N21	14	NF	0.0473382	0.579625		*	Less than Medtru
N7	23	NF	0.122451	1.42175						N7	14	NF	0.664427	1.09826

### Sheet: Lotjap_Fig3
Table S9: Summary statistics of Fisher tests for each traits against Lotjap (whole symbiotic response) control distribution in each evolutionnary node
Node_label	Overlap	species	Fisher_Test	oddsratio	Total	SignifFisher	Comment			Node_label	Overlap	species	Fisher_Test	oddsratio	Total	SignifFisher	Comment
Species specific DEOG	3053	Lotjap			6560					Species specific DEOG	1773	Lotjap			5025
N1	853	Lotjap								N1	1313	Lotjap
N12	185	Lotjap								N12	119	Lotjap
N2	827	Lotjap								N2	1103	Lotjap
N21	1393	Lotjap								N21	495	Lotjap
N7	249	Lotjap								N7	222	Lotjap
Species specific DEOG	225	NF	4.26543e-07	0.646189	625	***	Less than WT			Species specific DEOG	476	NF	1.13577e-21	2.00684	911	***	More than WT
N1	103	NF	0.0162144	1.3201		*	More than WT			N1	126	NF	7.79399e-17	0.453831		***	Less than WT
N12	21	NF	0.450375	1.19806						N12	15	NF	0.224233	0.690222
N2	61	NF	0.0415748	0.749798		*	Less than Lotjap			N2	172	NF	0.0392958	0.827628		*	Less than WT
N21	184	NF	4.94317e-06	1.54752		***	More than WT			N21	94	NF	0.673303	1.05293
N7	31	NF	0.158786	1.32268						N7	28	NF	0.0723452	0.686093

### Sheet: Figure5
Table S9: Summary statistics of t-test and Fisher tests conducted to characterize species-specific proteins associated with intracellular accomodation
Medicago truncatula intracellular accomodation										Mimosa pudica intracellular accomodation
Class	SignalP	Overlap	FishTest	oddsratio	Total	SignifFisher	Odds			Class	SignalP	Overlap	FishTest	oddsratio	Total	SignifFisher	Odds			Class	SignalP	Overlap	FishTest	oddsratio	Total	SignifFisher	Odds
Medtru	noSignalP	1831			2114					Mimpud	noSignalP	3382			3689					Mimpud	noSignalP	2729			3002
Medtru	SignalP	283								Mimpud	SignalP	307								Mimpud	SignalP	273
FIId	noSignalP	788			1386					Release	noSignalP	930			1187					Persist	noSignalP	1583			1874
FIId	SignalP	598	1.42162e-86	4.90674		***	More			Release	SignalP	257	6.27061e-32	3.04337		***	More			Persist	SignalP	291	1.93653e-11	1.83742		***	More
Category	Fisher_Test	Mean_FIId	Mean_Medtru	Ratio_means						Category	Fisher_Test	Mean_Release	Mean_Mimpud	Ratio_means						Category	Fisher_Test	Mean_Release	Mean_Mimpud	Ratio_means
Pep_length	1.85843e-33	66.7408	297.11	0.224634						Pep_length	2.36203e-19	204.117	404.573	0.504523						C_prop	9.25297e-06	1.66811	2.67049	0.624647
A_prop	4.65381e-21	3.0644	5.47267	0.559947						C_prop	0.000521111	1.69962	2.5331	0.670964						Pep_length	1.05192e-09	245.337	385.601	0.636246
S_prop	4.15721e-29	5.37105	8.68298	0.618572						R_prop	7.78079e-08	3.19437	4.25397	0.750914						R_prop	1.21766e-10	3.19761	4.38248	0.729636
G_prop	4.02287e-10	5.03772	7.46167	0.675146						L_prop	5.64899e-10	6.93721	8.81576	0.78691						L_prop	0.000176833	7.42425	8.53057	0.870312
L_prop	4.36592e-17	5.63877	7.95041	0.709242						W_prop	0.109065	1.03153	1.18351	0.871582						A_prop	0.0116208	4.78446	5.3977	0.88639
Q_prop	6.33676e-06	2.6205	3.30004	0.794082						F_prop	0.00360047	3.70419	4.23464	0.874735						Y_prop	0.0195789	3.36388	3.78604	0.888494
N_prop	2.82187e-05	5.03296	5.91518	0.850856						A_prop	0.0228761	4.74317	5.36435	0.884202						W_prop	0.256116	1.06815	1.1634	0.91812
T_prop	0.000185489	4.55538	5.30284	0.859044						Y_prop	0.109065	3.39072	3.71682	0.912263						V_prop	0.0166962	5.54	6.02121	0.920081
V_prop	0.00186181	5.45888	6.10678	0.893906						G_prop	0.374761	7.27423	7.86181	0.925262						M_prop	0.240038	1.60748	1.72335	0.932765
W_prop	0.244098	1.08065	1.19884	0.901412						V_prop	0.109065	5.58077	5.93378	0.940507						K_prop	0.165926	5.30346	5.64339	0.939765
H_prop	0.133288	2.54162	2.8122	0.903786						S_prop	0.109065	8.85725	9.34946	0.947354						F_prop	0.14517	3.87728	4.11621	0.941954
P_prop	0.769666	6.77569	6.88893	0.983561						M_prop	0.450383	1.618	1.70171	0.950806						G_prop	0.43965	7.38182	7.82031	0.943931
M_prop	0.769666	1.93011	1.895	1.01853						K_prop	0.629391	5.39856	5.52613	0.976915						S_prop	0.292462	8.98845	9.2709	0.969534
F_prop	0.143992	4.56295	4.27409	1.06758						T_prop	0.63775	5.35722	5.44404	0.984052						T_prop	0.461875	5.33978	5.47344	0.975579
E_prop	0.155898	4.85653	4.50279	1.07856						E_prop	0.374761	4.87961	4.65625	1.04797						N_prop	0.243488	6.14748	5.8842	1.04474
I_prop	0.000197976	6.41293	5.62648	1.13978						N_prop	0.173404	6.21028	5.86078	1.05963						E_prop	0.0730196	4.94221	4.56171	1.08341
R_prop	0.000185489	5.30278	4.30172	1.23271						I_prop	0.00951367	5.91075	5.35933	1.10289						I_prop	2.43725e-05	5.99953	5.19603	1.15464
Y_prop	2.0785e-05	4.32166	3.50434	1.23323						Q_prop	0.00197836	3.66329	3.17548	1.15362						Q_prop	3.03601e-05	3.6782	3.09884	1.18696
D_prop	6.15061e-14	6.71531	5.14064	1.30632						D_prop	2.0826e-06	6.03219	4.98859	1.2092						D_prop	2.08552e-06	5.92292	4.9751	1.19051
K_prop	1.98304e-13	7.60511	5.6856	1.33761						H_prop	7.59222e-05	3.6025	2.83466	1.27087						H_prop	0.000563269	3.49268	2.8561	1.22288
C_prop	2.14588e-67	11.115	3.97681	2.79496						P_prop	8.89509e-08	10.9145	7.2058	1.51469						P_prop	1.43356e-05	10.2723	7.42854	1.38281
Barplot_Medtru_FIId_signalP_Up_speciesspecific_C6prot100										Barplot_Mimpud_Release_signalP_Up_speciesspecific_C6prot150			Barplot_Mimpud_Persist_signalP_Up_speciesspecific_P10prot150							Barplot_Mimpud_Persist_signalP_Up_speciesspecific_P10prot150
Node_label_Up	Overlap	Class	Total	FishTest	oddsratio	SignifFisher	Odds			Node_label_Up	Overlap	Class	Total	FishTest	oddsratio	SignifFisher	Odds			Node_label_Up	Overlap	Class	Total	FishTest	oddsratio	SignifFisher	Odds
Medtru_DEOG	2658	Medtru_WSR	3500							Mimpud_DEOG	3371	Mimpud_WSR	4876							Mimpud_DEOG	3371	Mimpud_WSR	4876
Medtru_specific_OG	842	Medtru_WSR								Mimpud_specific_OG	1505	Mimpud_WSR								Mimpud_specific_OG	1505	Mimpud_WSR
Medtru_DEOG	523	Medtru_WSR_signalP	881	9.54307e-22	0.46287	***	Less			Mimpud_DEOG	316	Mimpud_WSR_signalP	564	7.00282e-10	0.568904	***	Less			Mimpud_DEOG	316	Mimpud_WSR_signalP	564	7.00282e-10	0.568904	***	Less
Medtru_specific_OG	358	Medtru_WSR_signalP		9.54307e-22	2.16044	***	More			Mimpud_specific_OG	248	Mimpud_WSR_signalP		7.00282e-10	1.75777	***	More			Mimpud_specific_OG	248	Mimpud_WSR_signalP		7.00282e-10	1.75777	***	More
Medtru_DEOG	245	FIId_CysRich	485	2.85246e-09	0.43372	***	Less			Mimpud_DEOG	7	Release_CysRich	12	1	1.10082					Mimpud_DEOG	4	Persist_ProRich	92	6.0868e-31	0.0234413	***	Less
Medtru_specific_OG	240	FIId_CysRich		2.85246e-09	2.30563	***	More			Mimpud_specific_OG	5	Release_CysRich		1	0.908415					Mimpud_specific_OG	88	Persist_ProRich		6.0868e-31	42.6598	***	More
Medtru_DEOG	278	Medtru_WSR_signalP_woFIIdCysRich	396							Mimpud_DEOG	309	Mimpud_WSR_signalP_woReleaseCysRich	552							Mimpud_DEOG	312	Mimpud_WSR_signalP_woPersistProRich	472
Medtru_specific_OG	118	Medtru_WSR_signalP_woFIIdCysRich								Mimpud_specific_OG	243	Mimpud_WSR_signalP_woReleaseCysRich								Mimpud_specific_OG	160	Mimpud_WSR_signalP_woPersistProRich
Medtru_DEOG	44	FIId_ProRich	89	0.0526834	0.639278					Mimpud_DEOG	7	Release_ProRich	94	3.54019e-27	0.0421367	***	Less			Mimpud_DEOG	5	Persist_CysRich	9	1	0.980736
Medtru_specific_OG	45	FIId_ProRich		0.0526834	1.56427					Mimpud_specific_OG	87	Release_ProRich		3.54019e-27	23.7323	***	More			Mimpud_specific_OG	4	Persist_CysRich		1	1.01964
Medtru_DEOG	479	Medtru_WSR_signalP_woFIIdProRich	792							Mimpud_DEOG	309	Mimpud_WSR_signalP_woReleaseProRich	470							Mimpud_DEOG	311	Mimpud_WSR_signalP_woPersistCysRich	555
Medtru_specific_OG	313	Medtru_WSR_signalP_woFIIdProRich								Mimpud_specific_OG	161	Mimpud_WSR_signalP_woReleaseProRich								Mimpud_specific_OG	244	Mimpud_WSR_signalP_woPersistCysRich
Medtru_WSR: Medtru whole symbiotic response										Mimpud_WSR: Mimpud whole symbiotic response
Medtru_WSR_signalP: Medtru whole symbiotic response with signalP detected										Mimpud_WSR_signalP: Mimpud whole symbiotic response with signalP detected
FIId_CysRich: Medtru FIId proteins with more than 6% of Cysteines and length < 100 aa whole symbiotic response with signalP detected										Release_CysRich: Mimpud Release proteins with more than 6% of Cysteines and length < 150 aa whole symbiotic response with signalP detected
Medtru_WSR_signalP_woFIIdCysRich: Medtru_WSR_signalP without FIId_CysRich										Mimpud_WSR_signalP_woReleaseCysRich: Mimpud_WSR_signalP without Release_CysRich
FIId_ProRich: Medtru FIId proteins with more than 10% of Proline and length < 100 aa whole symbiotic response with signalP detected										Release_ProRich: Mimpud Release proteins with more than 10% of Proline and length < 150 aa whole symbiotic response with signalP detected
Medtru_WSR_signalP_woFIIdProRich: Medtru_WSR_signalP without FIId_ProRich										Mimpud_WSR_signalP_woReleaseProRich: Mimpud_WSR_signalP without Release_ProRich
